# Epigenomics identifies three sources of DNA methylation in *Streptococcus mutans* UA159

**DOI:** 10.64898/2026.04.07.717064

**Authors:** Matthew Barbisan, Daniel Kim, Sadie Gavriela Drucker, Michelle Lee, Jonathon L. Baker

**Author notes:** Corresponding Author: JLB.

## Abstract

DNA methylation is a widespread but incompletely characterized regulatory feature of bacterial genomes. While restriction–modification systems represent well-studied sources of DNA methylation, the full complement of methyltransferases shaping bacterial epigenomes and their physiological consequences remain poorly understood. Here, we used Oxford Nanopore sequencing to comprehensively map DNA methylation in the model oral pathogen *Streptococcus mutans* UA159. Genome-wide analysis identified extensive N6-methyladenosine (6mA) modification and revealed three predominant methylation motifs. Using targeted deletion mutants, we demonstrate that methylation at GATC sites is mediated by the conserved DpnII restriction–modification system, while a novel bipartite CGANNNNNNNTCY/RGANNNNNNNTCA motif is methylated by the HsdM component of the type I Hsd restriction–modification system. The remaining 6mA sites corresponded to a CTGNAG/CTNCAG motif, defining the activity of a third methyltransferase. Genetic and epigenomic analyses identified SMU.43 as the enzyme responsible for this modification, which we designate DnmA, a novel orphan adenine methyltransferase with homology to regulatory methyltransferases rather than defense-associated systems. Functional characterization of single and double mutants revealed that distinct methylation systems differentially influence biofilm formation and antagonistic interactions with the commensal, *Streptococcus sanguinis*. Notably, loss of *dnmA* reversed biofilm and aggregation defects associated with deletion of *dpnII*, indicating epistatic interactions between methylation pathways. Together, this study resolves the major sources of DNA methylation in *S. mutans* UA159, identifies a novel regulatory methyltransferase, and highlights the utility of nanopore sequencing for bacterial epigenome discovery. These findings expand our understanding of bacterial DNA methylation and suggest that epigenomic enzymes may represent targets for modulation of microbial physiology and virulence.
