## Supplemental Table S2 for "Epigenomics identifies three sources of DNA methylation in *Streptococcus mutans* UA159": Supplemental_Table_S2_modkit_motifs.xlsx

### Sheet: UA159-motifs
mod_code	motif	offset	frac_mod	high_count	low_count	mid_count
a	GATC	1	1	9652	0	32
a	CGANNNNNNNTCY	2	0.998532	680	1	58
a	RGANNNNNNNTCG	2	0.995349	642	3	94
a	CTGNAGNNNNNNNT	4	0.881443	855	115	130
a	CTNCAGG	4	0.8742	410	59	94
a	CTGNAGNT	4	0.873255	813	118	114
a	YNMNNCTGNAG	9	0.872534	575	84	86
a	CTNCAGNNNG	4	0.87037	376	56	72
a	SCTGNAG	5	0.870224	1207	180	168
a	KCTNCAGNNNNNA	5	0.869848	401	60	72
a	CNNNNNNCTGNAG	11	0.869347	346	52	55
a	ANCTGNAG	6	0.863687	773	122	91
a	YNNNCTGNAG	8	0.861825	973	156	140
a	CTNCAGNT	4	0.861398	752	121	113
a	GNNNNNCTGNAG	10	0.86052	364	59	73
a	ANCTNCAG	6	0.859887	761	124	160
a	CTGNAGG	4	0.859684	435	71	50
a	CTGNAGNNW	4	0.858127	1246	206	206
a	CTGNAGNNNNNS	4	0.857261	1033	172	181
a	ANNNNNNNCTNCAG	12	0.856522	788	132	180
a	CTGNAGNNNNNNT	4	0.85589	683	115	118
a	CTGNAGNNNNNNNNK	4	0.855811	1193	201	178
a	GCTNCAGNNNNNNNNNNK	5	0.855392	349	59	19
a	ANNNNNNNCTGNAG	12	0.855011	802	136	122
a	CTGNAGNNNNNNNNNA	4	0.851091	663	116	117
a	CTGNAGNNNNA	4	0.850457	745	131	94

### Sheet: ∆dpnII-motifs
mod_code	motif	offset	frac_mod	high_count	low_count	mid_count
a	CGANNNNNNNTCY	2	0.942857	462	28	248
a	RGANNNNNNNTCG	2	0.941558	435	27	276
a	CTNCAGNT	4	0.888	666	84	234
a	CCTGNAG	5	0.881988	426	57	80
a	CTGNAGNYNNNS	4	0.870544	464	69	135
a	ANNNNWNNCTNCAG	12	0.869674	347	52	178
a	CTGNAGNNNNNNNT	4	0.862227	751	120	226
a	AVNNNNNNCTNCAG	12	0.861403	491	79	245
a	CTNCAGC	4	0.859838	638	104	248
a	CNNNCTGNAG	8	0.858911	347	57	99
a	CNNNNNNCTGNAG	11	0.858357	303	50	100
a	RNNNNNKCTNCAG	11	0.857916	634	105	304
a	CTNCAGNNNG	4	0.855191	313	53	138
a	ANNNNNNNCTNCAGNNNNNNNY	12	0.854962	336	57	150
a	CCTNCAG	5	0.854503	370	63	122
a	ANCTNCAG	6	0.853298	634	109	302

### Sheet: ∆hsdM-motifs
mod_code	motif	offset	frac_mod	high_count	low_count	mid_count
a	GATC	1	0.997699	8672	20	984

### Sheet: ∆dnmA-motifs
mod_code	motif	offset	frac_mod	high_count	low_count	mid_count
a	GATC	1	0.999583	9585	4	95
a	RGANNNNNNNTCG	2	0.996753	614	2	123
a	CGANNNNNNNTCY	2	0.995098	609	3	127

### Sheet: ∆dpnII_∆dnmA-motifs
mod_code	motif	offset	frac_mod	high_count	low_count	mid_count
a	RGANNNNNNNTCG	2	0.993496	611	4	123
a	CGANNNNNNNTCY	2	0.99154	586	5	148

### Sheet: ∆hsdM_∆dnmA-motifs
mod_code	motif	offset	frac_mod	high_count	low_count	mid_count
a	GATC	1	0.99906	9564	9	111

### Sheet: ∆SMU.1979-motifs
mod_code	motif	offset	frac_mod	high_count	low_count	mid_count
a	GATC	1	1	9650	0	34
a	CGANNNNNNNTCY	2	0.998496	664	1	74
a	RGANNNNNNNTCG	2	0.995276	632	3	104
a	CTGNAGNNNNNNNT	4	0.87753	867	121	112
a	CTGNAGANNNNNY	4	0.875862	381	54	74
a	CTGNAGNT	4	0.873526	815	118	112
a	CNNNCTGNAG	8	0.867391	399	61	44
a	CNNNNNNCTGNAG	11	0.866834	345	53	55
a	CTNCAGG	4	0.866521	396	61	106
a	SCTGNAG	5	0.865439	1222	190	143
a	GNNNNNCTGNAG	10	0.862559	364	58	74
a	ANCTGNAG	6	0.860491	771	125	90
a	CTNCAGNNNG	4	0.858491	364	60	80
a	CTGNAGNNNNNNNNK	4	0.858268	1199	198	175
a	CTGNAGNNNNNC	4	0.857768	392	65	58
a	CTNCAGNT	4	0.85681	736	123	127
a	ANCTNCAG	6	0.856322	745	125	175
a	TNNNNCTGNAG	9	0.856122	839	141	114
a	CTGNAGG	4	0.855159	431	73	52
a	CTGNAGNNW	4	0.854993	1250	212	196
a	TNNNYCTNCAG	9	0.854839	318	54	95
a	ANNNNNNNCTGNAG	12	0.853992	813	139	108
a	ANNNNNNNCTNCAG	12	0.85317	767	132	201
a	DNNCTGNAGNNNNNNNNNNW	7	0.851689	1160	202	185
a	CTGNAGNNNC	4	0.851613	528	92	74
a	ANNNNNNCTNCAGNNW	11	0.850711	359	63	135
