## Supplemental Table S3 for "Epigenomics identifies three sources of DNA methylation in *Streptococcus mutans* UA159": Supplemental_Table_S3_S-mutans-hsd-operon-info.xlsx

### Sheet: Sheet1
Supplemental Table S3: Table showing the present hsd genes and their genomic orientation in all genomes across the S. mutans pangenome (Baker et al., 2022) with genes from the hsd Type I Restriction-Modification System
Pangenome gene cluster number (Baker et al., 2022)	Genome name	Gene caller ID	Gene name
GC_00002172	Streptococcus_mutans_4SM1_contig1_whole_genome_shotgun_sequence	465	hsdM
GC_00002154	Streptococcus_mutans_4SM1_contig1_whole_genome_shotgun_sequence	467	rloC wobble excising RNAse
GC_00002037	Streptococcus_mutans_4SM1_contig1_whole_genome_shotgun_sequence	468	relB/dinJ antitoxin
GC_00002039	Streptococcus_mutans_4SM1_contig1_whole_genome_shotgun_sequence	469	relE/yafQ toxin
GC_00002049	Streptococcus_mutans_4SM1_contig1_whole_genome_shotgun_sequence	470	hsdR
GC_00002172	Streptococcus_mutans_4VF1_contig1_whole_genome_shotgun_sequence	1056	hsdM
GC_00002049	Streptococcus_mutans_4VF1_contig1_whole_genome_shotgun_sequence	1355	hsdR
GC_00002039	Streptococcus_mutans_4VF1_contig1_whole_genome_shotgun_sequence	1356	relE/yafQ toxin
GC_00002037	Streptococcus_mutans_4VF1_contig1_whole_genome_shotgun_sequence	1357	relB/dinJ antitoxin
GC_00002154	Streptococcus_mutans_4VF1_contig1_whole_genome_shotgun_sequence	1358	rloC wobble excising RNAse
GC_00002172	Streptococcus_mutans_8ID3_contig1_whole_genome_shotgun_sequence	926	hsdM
GC_00002238	Streptococcus_mutans_8ID3_contig1_whole_genome_shotgun_sequence	927	hsdS
GC_00002238	Streptococcus_mutans_8ID3_contig1_whole_genome_shotgun_sequence	928	hsdS
GC_00002154	Streptococcus_mutans_8ID3_contig1_whole_genome_shotgun_sequence	929	rloC wobble excising RNAse
GC_00002037	Streptococcus_mutans_8ID3_contig1_whole_genome_shotgun_sequence	930	relB/dinJ antitoxin
GC_00002039	Streptococcus_mutans_8ID3_contig1_whole_genome_shotgun_sequence	931	relE/yafQ toxin
GC_00002049	Streptococcus_mutans_8ID3_contig1_whole_genome_shotgun_sequence	932	hsdR
GC_00002154	Streptococcus_mutans_NLML1_contig1_whole_genome_shotgun_sequence	230	rloC wobble excising RNAse
GC_00002037	Streptococcus_mutans_NLML1_contig1_whole_genome_shotgun_sequence	231	relB/dinJ antitoxin
GC_00002039	Streptococcus_mutans_NLML1_contig1_whole_genome_shotgun_sequence	232	relE/yafQ toxin
GC_00002049	Streptococcus_mutans_NLML1_contig1_whole_genome_shotgun_sequence	233	hsdR
GC_00002172	Streptococcus_mutans_NLML1_contig1_whole_genome_shotgun_sequence	994	hsdM
GC_00002172	Streptococcus_mutans_NLML8_contig1_whole_genome_shotgun_sequence	1283	hsdM
GC_00002154	Streptococcus_mutans_NLML8_contig1_whole_genome_shotgun_sequence	1286	rloC wobble excising RNAse
GC_00002037	Streptococcus_mutans_NLML8_contig1_whole_genome_shotgun_sequence	1287	relB/dinJ antitoxin
GC_00002039	Streptococcus_mutans_NLML8_contig1_whole_genome_shotgun_sequence	1288	relE/yafQ toxin
GC_00002049	Streptococcus_mutans_NLML8_contig1_whole_genome_shotgun_sequence	1289	hsdR
GC_00002049	Streptococcus_mutans_NMT4863_contig1_whole_genome_shotgun	988	hsdR
GC_00002039	Streptococcus_mutans_NMT4863_contig1_whole_genome_shotgun	989	relE/yafQ toxin
GC_00002037	Streptococcus_mutans_NMT4863_contig1_whole_genome_shotgun	990	relB/dinJ antitoxin
GC_00002154	Streptococcus_mutans_NMT4863_contig1_whole_genome_shotgun	991	rloC wobble excising RNAse
GC_00002238	Streptococcus_mutans_NMT4863_contig1_whole_genome_shotgun	992	hsdS
GC_00002238	Streptococcus_mutans_NMT4863_contig1_whole_genome_shotgun	993	hsdS
GC_00002172	Streptococcus_mutans_NMT4863_contig1_whole_genome_shotgun	994	hsdM
GC_00002049	Streptococcus_mutans_NV1996_contig1_whole_genome_shotgun_sequence	1059	hsdR
GC_00002039	Streptococcus_mutans_NV1996_contig1_whole_genome_shotgun_sequence	1060	relE/yafQ toxin
GC_00002037	Streptococcus_mutans_NV1996_contig1_whole_genome_shotgun_sequence	1061	relB/dinJ antitoxin
GC_00002154	Streptococcus_mutans_NV1996_contig1_whole_genome_shotgun_sequence	1062	rloC wobble excising RNAse
GC_00002238	Streptococcus_mutans_NV1996_contig1_whole_genome_shotgun_sequence	1063	hsdS
GC_00002172	Streptococcus_mutans_R221_contig1_whole_genome_shotgun_sequence	1466	hsdM
GC_00002238	Streptococcus_mutans_R221_contig1_whole_genome_shotgun_sequence	1469	hsdS
GC_00002154	Streptococcus_mutans_R221_contig1_whole_genome_shotgun_sequence	1470	rloC wobble excising RNAse
GC_00002037	Streptococcus_mutans_R221_contig1_whole_genome_shotgun_sequence	1471	relB/dinJ antitoxin
GC_00002039	Streptococcus_mutans_R221_contig1_whole_genome_shotgun_sequence	1472	relE/yafQ toxin
GC_00002049	Streptococcus_mutans_R221_contig1_whole_genome_shotgun_sequence	1473	hsdR
GC_00002172	Streptococcus_mutans_SA38_contig1_whole_genome_shotgun_sequence	1715	hsdM
GC_00002238	Streptococcus_mutans_SA38_contig1_whole_genome_shotgun_sequence	1717	hsdS
GC_00002154	Streptococcus_mutans_SA38_contig1_whole_genome_shotgun_sequence	1718	rloC wobble excising RNAse
GC_00002037	Streptococcus_mutans_SA38_contig1_whole_genome_shotgun_sequence	1719	relB/dinJ antitoxin
GC_00002039	Streptococcus_mutans_SA38_contig1_whole_genome_shotgun_sequence	1720	relE/yafQ toxin
GC_00002049	Streptococcus_mutans_SA38_contig1_whole_genome_shotgun_sequence	1721	hsdR
GC_00002049	Streptococcus_mutans_strain_PKUSS_6_C201_whole_genome_shotgun	1538	hsdR
GC_00002039	Streptococcus_mutans_strain_PKUSS_6_C201_whole_genome_shotgun	1539	relE/yafQ toxin
GC_00002037	Streptococcus_mutans_strain_PKUSS_6_C201_whole_genome_shotgun	1540	relB/dinJ antitoxin
GC_00002154	Streptococcus_mutans_strain_PKUSS_6_C201_whole_genome_shotgun	1541	rloC wobble excising RNAse
GC_00002154	Streptococcus_mutans_strain_UA140_chromosome_complete_genome	789	rloC wobble excising RNAse
GC_00002037	Streptococcus_mutans_strain_UA140_chromosome_complete_genome	790	relB/dinJ antitoxin
GC_00002039	Streptococcus_mutans_strain_UA140_chromosome_complete_genome	791	relE/yafQ toxin
GC_00002049	Streptococcus_mutans_strain_UA140_chromosome_complete_genome	792	hsdR
GC_00002172	Streptococcus_mutans_strain_UAB_16	425	hsdM
GC_00002049	Streptococcus_mutans_strain_UAB_16	1695	hsdR
GC_00002039	Streptococcus_mutans_strain_UAB_16	1696	relE/yafQ toxin
GC_00002037	Streptococcus_mutans_strain_UAB_16	1697	relB/dinJ antitoxin
GC_00002172	Streptococcus_mutans_strain_UAB_17_NODE_10_length_5269_cov_150291	629	hsdM
GC_00002238	Streptococcus_mutans_strain_UAB_17_NODE_10_length_5269_cov_150291	630	hsdS
GC_00002154	Streptococcus_mutans_strain_UAB_17_NODE_10_length_5269_cov_150291	631	rloC wobble excising RNAse
GC_00002037	Streptococcus_mutans_strain_UAB_17_NODE_10_length_5269_cov_150291	632	relB/dinJ antitoxin
GC_00002039	Streptococcus_mutans_strain_UAB_17_NODE_10_length_5269_cov_150291	633	relE/yafQ toxin
GC_00002049	Streptococcus_mutans_strain_UAB_17_NODE_10_length_5269_cov_150291	634	hsdR
GC_00002172	Streptococcus_mutans_strain_UAB_18_NODE_10_length_5261_cov_14162	1166	hsdM
GC_00002238	Streptococcus_mutans_strain_UAB_18_NODE_10_length_5261_cov_14162	1168	hsdS
GC_00002154	Streptococcus_mutans_strain_UAB_18_NODE_10_length_5261_cov_14162	1169	rloC wobble excising RNAse
GC_00002037	Streptococcus_mutans_strain_UAB_18_NODE_10_length_5261_cov_14162	1170	relB/dinJ antitoxin
GC_00002039	Streptococcus_mutans_strain_UAB_18_NODE_10_length_5261_cov_14162	1171	relE/yafQ toxin
GC_00002049	Streptococcus_mutans_strain_UAB_18_NODE_10_length_5261_cov_14162	1172	hsdR
GC_00002172	Streptococcus_mutans_strain_UAB_29_NODE_10_length_5271_cov_132197	1688	hsdM
GC_00002154	Streptococcus_mutans_strain_UAB_29_NODE_10_length_5271_cov_132197	1691	rloC wobble excising RNAse
GC_00002037	Streptococcus_mutans_strain_UAB_29_NODE_10_length_5271_cov_132197	1692	relB/dinJ antitoxin
GC_00002039	Streptococcus_mutans_strain_UAB_29_NODE_10_length_5271_cov_132197	1693	relE/yafQ toxin
GC_00002049	Streptococcus_mutans_strain_UAB_29_NODE_10_length_5271_cov_132197	1694	hsdR
GC_00002037	Streptococcus_mutans_TCI_109_contig00336_whole_genome_shotgun	939	relB/dinJ antitoxin
GC_00002039	Streptococcus_mutans_TCI_109_contig00336_whole_genome_shotgun	940	relE/yafQ toxin
GC_00002049	Streptococcus_mutans_TCI_109_contig00336_whole_genome_shotgun	941	hsdR
GC_00002037	Streptococcus_mutans_TCI_120_contig00345_whole_genome_shotgun	937	relB/dinJ antitoxin
GC_00002039	Streptococcus_mutans_TCI_120_contig00345_whole_genome_shotgun	938	relE/yafQ toxin
GC_00002049	Streptococcus_mutans_TCI_120_contig00345_whole_genome_shotgun	939	hsdR
GC_00002037	Streptococcus_mutans_TCI_143_contig00298_whole_genome_shotgun	927	relB/dinJ antitoxin
GC_00002039	Streptococcus_mutans_TCI_143_contig00298_whole_genome_shotgun	928	relE/yafQ toxin
GC_00002049	Streptococcus_mutans_TCI_143_contig00298_whole_genome_shotgun	929	hsdR
GC_00002238	Streptococcus_mutans_TCI_170_contig00132_whole_genome_shotgun	1010	hsdS
GC_00002037	Streptococcus_mutans_TCI_170_contig00132_whole_genome_shotgun	1011	relB/dinJ antitoxin
GC_00002039	Streptococcus_mutans_TCI_170_contig00132_whole_genome_shotgun	1012	relE/yafQ toxin
GC_00002049	Streptococcus_mutans_TCI_170_contig00132_whole_genome_shotgun	1013	hsdR
GC_00002172	Streptococcus_mutans_TCI_196_contig00127_whole_genome_shotgun	1006	hsdM
GC_00002238	Streptococcus_mutans_TCI_196_contig00127_whole_genome_shotgun	1007	hsdS
GC_00002154	Streptococcus_mutans_TCI_196_contig00127_whole_genome_shotgun	1008	rloC wobble excising RNAse
GC_00002037	Streptococcus_mutans_TCI_196_contig00127_whole_genome_shotgun	1009	relB/dinJ antitoxin
GC_00002039	Streptococcus_mutans_TCI_196_contig00127_whole_genome_shotgun	1010	relE/yafQ toxin
GC_00002049	Streptococcus_mutans_TCI_196_contig00127_whole_genome_shotgun	1011	hsdR
GC_00002037	Streptococcus_mutans_TCI_204_contig00229_whole_genome_shotgun	977	relB/dinJ antitoxin
GC_00002039	Streptococcus_mutans_TCI_204_contig00229_whole_genome_shotgun	978	relE/yafQ toxin
GC_00002172	Streptococcus_mutans_TCI_204_contig00229_whole_genome_shotgun	993	hsdM
GC_00002037	Streptococcus_mutans_TCI_212_contig00584_whole_genome_shotgun	929	relB/dinJ antitoxin
GC_00002039	Streptococcus_mutans_TCI_212_contig00584_whole_genome_shotgun	930	relE/yafQ toxin
GC_00002049	Streptococcus_mutans_TCI_212_contig00584_whole_genome_shotgun	931	hsdR
GC_00002037	Streptococcus_mutans_TCI_224_contig00268_whole_genome_shotgun	939	relB/dinJ antitoxin
GC_00002039	Streptococcus_mutans_TCI_224_contig00268_whole_genome_shotgun	940	relE/yafQ toxin
GC_00002049	Streptococcus_mutans_TCI_224_contig00268_whole_genome_shotgun	941	hsdR
GC_00002172	Streptococcus_mutans_TCI_239_contig00145_whole_genome_shotgun	1010	hsdM
GC_00002238	Streptococcus_mutans_TCI_239_contig00145_whole_genome_shotgun	1011	hsdS
GC_00002154	Streptococcus_mutans_TCI_239_contig00145_whole_genome_shotgun	1012	rloC wobble excising RNAse
GC_00002037	Streptococcus_mutans_TCI_239_contig00145_whole_genome_shotgun	1013	relB/dinJ antitoxin
GC_00002039	Streptococcus_mutans_TCI_239_contig00145_whole_genome_shotgun	1014	relE/yafQ toxin
GC_00002049	Streptococcus_mutans_TCI_239_contig00145_whole_genome_shotgun	1015	hsdR
GC_00002049	Streptococcus_mutans_TCI_86_contig00282_whole_genome_shotgun	953	hsdR
GC_00002037	Streptococcus_mutans_TCI_86_contig00282_whole_genome_shotgun	963	relB/dinJ antitoxin
GC_00002039	Streptococcus_mutans_TCI_86_contig00282_whole_genome_shotgun	964	relE/yafQ toxin
GC_00002172	Streptococcus_mutans_U2B_contig1_whole_genome_shotgun_sequence	1021	hsdM
GC_00002238	Streptococcus_mutans_U2B_contig1_whole_genome_shotgun_sequence	1022	hsdS
GC_00002238	Streptococcus_mutans_U2B_contig1_whole_genome_shotgun_sequence	1023	hsdS
GC_00002154	Streptococcus_mutans_U2B_contig1_whole_genome_shotgun_sequence	1024	rloC wobble excising RNAse
GC_00002037	Streptococcus_mutans_U2B_contig1_whole_genome_shotgun_sequence	1025	relB/dinJ antitoxin
GC_00002039	Streptococcus_mutans_U2B_contig1_whole_genome_shotgun_sequence	1026	relE/yafQ toxin
GC_00002049	Streptococcus_mutans_U2B_contig1_whole_genome_shotgun_sequence	1027	hsdR
GC_00002172	Streptococcus_mutans_UA159_complete_sequence	766	hsdM
GC_00002238	Streptococcus_mutans_UA159_complete_sequence	767	hsdS
GC_00002154	Streptococcus_mutans_UA159_complete_sequence	768	rloC wobble excising RNAse
GC_00002037	Streptococcus_mutans_UA159_complete_sequence	769	relB/dinJ antitoxin
GC_00002039	Streptococcus_mutans_UA159_complete_sequence	770	relE/yafQ toxin
GC_00002049	Streptococcus_mutans_UA159_complete_sequence	771	hsdR
GC_00002172	Streptococcus_mutans_UA159_FR_chromosome_complete_genome	765	hsdM
GC_00002238	Streptococcus_mutans_UA159_FR_chromosome_complete_genome	766	hsdS
GC_00002154	Streptococcus_mutans_UA159_FR_chromosome_complete_genome	767	rloC wobble excising RNAse
GC_00002037	Streptococcus_mutans_UA159_FR_chromosome_complete_genome	768	relB/dinJ antitoxin
GC_00002039	Streptococcus_mutans_UA159_FR_chromosome_complete_genome	769	relE/yafQ toxin
GC_00002049	Streptococcus_mutans_UA159_FR_chromosome_complete_genome	770	hsdR

### Sheet: Sheet2
GC_00002037	Streptococcus_mutans_4SM1_contig1_whole_genome_shotgun_sequence	468	relB/dinJ antitoxin
GC_00002039	Streptococcus_mutans_4SM1_contig1_whole_genome_shotgun_sequence	469	yafQ toxin
GC_00002154	Streptococcus_mutans_4SM1_contig1_whole_genome_shotgun_sequence	467	rloC wobble excising RNAse
GC_00002037	Streptococcus_mutans_4VF1_contig1_whole_genome_shotgun_sequence	1357	relB/dinJ antitoxin
GC_00002039	Streptococcus_mutans_4VF1_contig1_whole_genome_shotgun_sequence	1356	yafQ toxin
GC_00002154	Streptococcus_mutans_4VF1_contig1_whole_genome_shotgun_sequence	1358	rloC wobble excising RNAse
GC_00002037	Streptococcus_mutans_8ID3_contig1_whole_genome_shotgun_sequence	930	relB/dinJ antitoxin
GC_00002039	Streptococcus_mutans_8ID3_contig1_whole_genome_shotgun_sequence	931	yafQ toxin
GC_00002154	Streptococcus_mutans_8ID3_contig1_whole_genome_shotgun_sequence	929	rloC wobble excising RNAse
GC_00002037	Streptococcus_mutans_NLML1_contig1_whole_genome_shotgun_sequence	231	relB/dinJ antitoxin
GC_00002039	Streptococcus_mutans_NLML1_contig1_whole_genome_shotgun_sequence	232	yafQ toxin
GC_00002154	Streptococcus_mutans_NLML1_contig1_whole_genome_shotgun_sequence	230	rloC wobble excising RNAse
GC_00002037	Streptococcus_mutans_NLML8_contig1_whole_genome_shotgun_sequence	1287	relB/dinJ antitoxin
GC_00002039	Streptococcus_mutans_NLML8_contig1_whole_genome_shotgun_sequence	1288	yafQ toxin
GC_00002154	Streptococcus_mutans_NLML8_contig1_whole_genome_shotgun_sequence	1286	rloC wobble excising RNAse
GC_00002037	Streptococcus_mutans_NMT4863_contig1_whole_genome_shotgun	990	relB/dinJ antitoxin
GC_00002039	Streptococcus_mutans_NMT4863_contig1_whole_genome_shotgun	989	yafQ toxin
GC_00002154	Streptococcus_mutans_NMT4863_contig1_whole_genome_shotgun	991	rloC wobble excising RNAse
GC_00002037	Streptococcus_mutans_NV1996_contig1_whole_genome_shotgun_sequence	1061	relB/dinJ antitoxin
GC_00002039	Streptococcus_mutans_NV1996_contig1_whole_genome_shotgun_sequence	1060	yafQ toxin
GC_00002154	Streptococcus_mutans_NV1996_contig1_whole_genome_shotgun_sequence	1062	rloC wobble excising RNAse
GC_00002037	Streptococcus_mutans_R221_contig1_whole_genome_shotgun_sequence	1471	relB/dinJ antitoxin
GC_00002039	Streptococcus_mutans_R221_contig1_whole_genome_shotgun_sequence	1472	yafQ toxin
GC_00002154	Streptococcus_mutans_R221_contig1_whole_genome_shotgun_sequence	1470	rloC wobble excising RNAse
GC_00002037	Streptococcus_mutans_SA38_contig1_whole_genome_shotgun_sequence	1719	relB/dinJ antitoxin
GC_00002039	Streptococcus_mutans_SA38_contig1_whole_genome_shotgun_sequence	1720	yafQ toxin
GC_00002154	Streptococcus_mutans_SA38_contig1_whole_genome_shotgun_sequence	1718	rloC wobble excising RNAse
GC_00002037	Streptococcus_mutans_strain_PKUSS_6_C201_whole_genome_shotgun	1540	relB/dinJ antitoxin
GC_00002039	Streptococcus_mutans_strain_PKUSS_6_C201_whole_genome_shotgun	1539	yafQ toxin
GC_00002154	Streptococcus_mutans_strain_PKUSS_6_C201_whole_genome_shotgun	1541	rloC wobble excising RNAse
GC_00002037	Streptococcus_mutans_strain_UA140_chromosome_complete_genome	790	relB/dinJ antitoxin
GC_00002039	Streptococcus_mutans_strain_UA140_chromosome_complete_genome	791	yafQ toxin
GC_00002154	Streptococcus_mutans_strain_UA140_chromosome_complete_genome	789	rloC wobble excising RNAse
GC_00002037	Streptococcus_mutans_strain_UAB_16	1697	relB/dinJ antitoxin
GC_00002039	Streptococcus_mutans_strain_UAB_16	1696	yafQ toxin
GC_00002037	Streptococcus_mutans_strain_UAB_17_NODE_10_length_5269_cov_150291	632	relB/dinJ antitoxin
GC_00002039	Streptococcus_mutans_strain_UAB_17_NODE_10_length_5269_cov_150291	633	yafQ toxin
GC_00002154	Streptococcus_mutans_strain_UAB_17_NODE_10_length_5269_cov_150291	631	rloC wobble excising RNAse
GC_00002037	Streptococcus_mutans_strain_UAB_18_NODE_10_length_5261_cov_14162	1170	relB/dinJ antitoxin
GC_00002039	Streptococcus_mutans_strain_UAB_18_NODE_10_length_5261_cov_14162	1171	yafQ toxin
GC_00002154	Streptococcus_mutans_strain_UAB_18_NODE_10_length_5261_cov_14162	1169	rloC wobble excising RNAse
GC_00002037	Streptococcus_mutans_strain_UAB_29_NODE_10_length_5271_cov_132197	1692	relB/dinJ antitoxin
GC_00002039	Streptococcus_mutans_strain_UAB_29_NODE_10_length_5271_cov_132197	1693	yafQ toxin
GC_00002154	Streptococcus_mutans_strain_UAB_29_NODE_10_length_5271_cov_132197	1691	rloC wobble excising RNAse
GC_00002037	Streptococcus_mutans_TCI_109_contig00336_whole_genome_shotgun	939	relB/dinJ antitoxin
GC_00002039	Streptococcus_mutans_TCI_109_contig00336_whole_genome_shotgun	940	yafQ toxin
GC_00002037	Streptococcus_mutans_TCI_120_contig00345_whole_genome_shotgun	937	relB/dinJ antitoxin
GC_00002039	Streptococcus_mutans_TCI_120_contig00345_whole_genome_shotgun	938	yafQ toxin
GC_00002037	Streptococcus_mutans_TCI_143_contig00298_whole_genome_shotgun	927	relB/dinJ antitoxin
GC_00002039	Streptococcus_mutans_TCI_143_contig00298_whole_genome_shotgun	928	yafQ toxin
GC_00002037	Streptococcus_mutans_TCI_170_contig00132_whole_genome_shotgun	1011	relB/dinJ antitoxin
GC_00002039	Streptococcus_mutans_TCI_170_contig00132_whole_genome_shotgun	1012	yafQ toxin
GC_00002037	Streptococcus_mutans_TCI_196_contig00127_whole_genome_shotgun	1009	relB/dinJ antitoxin
GC_00002039	Streptococcus_mutans_TCI_196_contig00127_whole_genome_shotgun	1010	yafQ toxin
GC_00002154	Streptococcus_mutans_TCI_196_contig00127_whole_genome_shotgun	1008	rloC wobble excising RNAse
GC_00002037	Streptococcus_mutans_TCI_204_contig00229_whole_genome_shotgun	977	relB/dinJ antitoxin
GC_00002039	Streptococcus_mutans_TCI_204_contig00229_whole_genome_shotgun	978	yafQ toxin
GC_00002037	Streptococcus_mutans_TCI_212_contig00584_whole_genome_shotgun	929	relB/dinJ antitoxin
GC_00002039	Streptococcus_mutans_TCI_212_contig00584_whole_genome_shotgun	930	yafQ toxin
GC_00002037	Streptococcus_mutans_TCI_224_contig00268_whole_genome_shotgun	939	relB/dinJ antitoxin
GC_00002039	Streptococcus_mutans_TCI_224_contig00268_whole_genome_shotgun	940	yafQ toxin
GC_00002037	Streptococcus_mutans_TCI_239_contig00145_whole_genome_shotgun	1013	relB/dinJ antitoxin
GC_00002039	Streptococcus_mutans_TCI_239_contig00145_whole_genome_shotgun	1014	yafQ toxin
GC_00002154	Streptococcus_mutans_TCI_239_contig00145_whole_genome_shotgun	1012	rloC wobble excising RNAse
GC_00002037	Streptococcus_mutans_TCI_86_contig00282_whole_genome_shotgun	963	relB/dinJ antitoxin
GC_00002039	Streptococcus_mutans_TCI_86_contig00282_whole_genome_shotgun	964	yafQ toxin
GC_00002037	Streptococcus_mutans_U2B_contig1_whole_genome_shotgun_sequence	1025	relB/dinJ antitoxin
GC_00002039	Streptococcus_mutans_U2B_contig1_whole_genome_shotgun_sequence	1026	yafQ toxin
GC_00002154	Streptococcus_mutans_U2B_contig1_whole_genome_shotgun_sequence	1024	rloC wobble excising RNAse
GC_00002037	Streptococcus_mutans_UA159_complete_sequence	769	relB/dinJ antitoxin
GC_00002039	Streptococcus_mutans_UA159_complete_sequence	770	yafQ toxin
GC_00002154	Streptococcus_mutans_UA159_complete_sequence	768	rloC wobble excising RNAse
GC_00002037	Streptococcus_mutans_UA159_FR_chromosome_complete_genome	768	relB/dinJ antitoxin
GC_00002039	Streptococcus_mutans_UA159_FR_chromosome_complete_genome	769	yafQ toxin
GC_00002154	Streptococcus_mutans_UA159_FR_chromosome_complete_genome	767	rloC wobble excising RNAse
